# Decoding Allosteric Grammar with Explainable AI Integrating Protein Language Models and Energy Landscape Analysis: Neutral Frustration at Allosteric Binding Sites Encodes Regulatory Versatility in Protein Kinases

**DOI:** 10.64898/2026.03.21.713412

**Authors:** Will Gatlin, Max Ludwick, Lucas Turano, Brandon Foley, Kamila Riedlová, Vít Škrhák, Marian Novotný, David Hoksza, Gennady M. Verkhivker

## Abstract

Allosteric regulation enables protein kinases to integrate diverse cellular signals, yet the energetic organization principles that encode spatial and evolutionary diversity of regulatory binding sites lack a complete understanding. We introduce an explainable artificial intelligence (AI) framework that uses protein language models (PLMs) not as predictive endpoints, but as diagnostic probes of biophysical organization of regulatory regions. By integrating PLM-based binding site predictions with the energy landscape-based frustration analysis, we determine that the detectability of orthosteric and allosteric binding sites reflects their energetic embedding within the protein energy landscape. Using PLM predictions as unbiased probes across a structurally and functionally diverse dataset of 453 human kinases, we observe a striking and reproducible dichotomy in predictive behavior: orthosteric ATP-binding pockets are detected with high confidence, whereas allosteric sites consistently evade robust detection. Orthosteric catalytic sites reside within minimally frustrated, optimized energetic regions that are consistently detected with high confidence. In contrast, allosteric sites are enriched in neutrally frustrated zones, producing diffuse and context-dependent predictions, revealing that the “allosteric blind spot” arises from intrinsic biophysical design rather than algorithmic limitations. Atomic-resolution analysis of ABL kinase spanning multiple conformational states and complexes bound to diverse ligands provides mechanistic validation of this principle. The myristoyl allosteric pocket in ABL remains neutrally frustrated across complexes with physiological ligands, chemically diverse modulators, from allosteric inhibitors to activators, and conformations engaged with SH2–SH3 regulatory domains. We propose that allosteric sites are encoded in persistent neutrally frustrated regions optimized for context-dependent regulatory modulation. By using explainable AI to interrogate the energetic architecture of protein kinases, this work reveals how the organization of the protein energy landscape shapes functional plasticity and algorithmic detectability of regulatory binding sites.
