## Supplemental Materials: Figure Supplements 1-1, 2-1, 2-2, 4-1, 5-1, 5-2, 5-3, 5-4, 5-5 and Supplemental Tables S1-S5 (Figure 3-source data 1). for "Decoding Allosteric Grammar with Explainable AI Integrating Protein Language Models and Energy Landscape Analysis: Neutral Frustration at Allosteric Binding Sites Encodes Regulatory Versatility in Protein Kinases": Figure 3—source data 1.xlsx

### Sheet: TableS1
Table S1. Distribution Statistics for AUROC Across Kinase Site Types
Site Type	Median	IQR	Range	Distribution Shape	Biological Interpretation
Orthosteric (Type I/I.5/II)	0.96–0.98	0.02–0.03	0.92–0.99	Narrow, tall violin; sharp peak near maximum; minimal tail	Evolutionarily locked—universally rankable across all structures
Type III Allosteric	0.88–0.92	0.06–0.08	0.75–0.95	Moderate width; broader than orthosteric	Conformationally ambiguous—detectability depends on structural context
Type IV Allosteric	0.65–0.75	0.12–0.15	0.50–0.85	Very broad, flattened; many structures near random (0.5)	Evolutionarily concealed—statistically invisible in most conformations

### Sheet: TableS2
Table S2. Distribution Statistics for AUPR Across Kinase Site Types
Site Type	Median	IQR	Range	Distribution Shape	Biological Interpretation
Orthosteric (Type I/I.5/II)	0.65–0.75	0.08–0.10	0.40–0.85	Moderately broad, right-skewed; long tail toward lower values	Maintains usable precision despite class imbalance—signal quality is robust
Type III Allosteric	0.25–0.35	0.15–0.20	0.10–0.60	Very broad, nearly flat; dramatic spread	Precision highly structure-dependent; some conformations "reveal" the site
Type IV Allosteric	0.05–0.12	0.08–0.12	0.02–0.25	Extremely broad, collapsed near zero; nearly flat	Essentially undetectable—even when rankable, precision is unusable

### Sheet: TableS3
Table S3. Distribution Statistics for MCC Across Kinase Site Types
Site Type	Median	IQR	Range	Distribution Shape	Biological Interpretation
Orthosteric (Type I/I.5/II)	0.58–0.69	0.05–0.07	0.40–0.75	Narrow, tall violin; sharp peak in 0.6–0.7 range	Consistent, high-quality classification across all structures
Type III Allosteric	0.38–0.45	0.10–0.12	0.15–0.60	Moderately broad, nearly symmetric	Some conformations allow moderate success; others perform poorly
Type IV Allosteric	0.05–0.15	0.12–0.15	–0.10 to 0.35	Extremely broad, flattened, centered near zero	Statistically invisible; MCC near zero indicates no predictive power

### Sheet: TableS4
Table S4. Distribution Statistics for F1 Score (Weighted) Across Kinase Site Types
Site Type	Median	IQR	Lower Tail	Distribution Shape	Biological Interpretation
Orthosteric (Type I/I.5/II)	0.94–0.96	0.03–0.05	>0.90 for most	Moderately broad, right-skewed	Both precision and recall are robust across structures
Type III Allosteric	0.86–0.91	0.08–0.10	extends to ~0.75	Very broad, nearly flat	Detectability varies with conformational state
Type IV Allosteric	0.85–0.89	0.08–0.12	extends to <0.70	Extremely broad, collapsed toward low values	Catastrophic precision collapse; false positives overwhelm true positives

### Sheet: TableS5
Table S5. Summary of Performance Metric Characteristics
Metric	Common Name	What It Measures	Sensitivity to Class Imbalance	Key Insight for Allosteric Sites
AUROC	Area Under ROC Curve	Global ranking ability	Low	Signal exists but is inconsistently present
AUPR	Area Under Precision-Recall Curve	Operational precision under imbalance	High	Precision collapses—site is undetectable in practice
MCC	Matthews Correlation Coefficient	Balanced classification quality	Moderate	Near-zero values confirm statistical invisibility
ACC	Accuracy	Overall correct predictions	Very low (dominated by negatives)	Remains high even when allosteric sites are missed
F1	F1 Score (weighted)	Harmonic mean of precision and recall	High	Long lower tail reveals operational failure
